# Membrane association prevents premature degradation and mitigates inefficient biogenesis of suboptimal membrane proteins

**DOI:** 10.1101/2025.06.05.658084

**Authors:** Christian Diwo, Marta Alenquer, Colin Adrain, Maria João Amorim

## Abstract

Accurate membrane protein biogenesis is essential for cellular function, yet many proteins contain suboptimal targeting or insertion signals. Influenza A virus (IAV) faces similar constraints during infection but may have evolved strategies to enhance the biogenesis of its own membrane proteins. One such protein, the viroporin M2, contains functionally essential hydrophilic residues within its transmembrane domain, which should hinder efficient membrane insertion. We hypothesize that IAV has adapted to overcome these sequence-based limitations and ensure robust M2 biogenesis. Using a biotin pulse-labelling system in intact cells, we uncover the dynamics of M2 targeting and ER insertion. Attenuating the insertion rate by ablating a key insertion factor, the ER membrane protein complex (EMC), leads to M2 accumulating in the cytosol, but remaining partially insertion competent. We find that cytosolic stability of non-inserted M2 is crucial for efficient biogenesis under these conditions and identify amphipathic helix– mediated membrane association as the molecular mechanism that counteracts proteasomal degradation. We propose membrane association as a novel buffering mechanism that regulates membrane protein biogenesis by stabilizing pre-insertion intermediates.

**SIGNIFICANCE STATEMENT:** Membrane proteins failing to insert into the endoplasmic reticulum (ER) may be rapidly degraded to avoid protein aggregation in the cytosol. Our findings challenge this prevailing view. We show that the influenza A viroporin M2, despite possessing unfavourable features for membrane insertion, can increase biogenesis efficiency by associating with the membrane prior to insertion. Membrane association buffers the protein against quality control pathways and promotes successful biogenesis—even in the absence of a key insertion factor. These results reveal an alternative fate for non-inserted membrane proteins and uncover a viral strategy that redefines how cells manage unstable insertion intermediates.
