## Supplementary material for "Membrane association prevents premature degradation and mitigates inefficient biogenesis of suboptimal membrane proteins": Table S2

### Sheet: Sheet1
name	backbone	ref	method	primer	sequence
PR8-Segment7	pDUAL		-
PR8-Segment7-AHmut	pDUAL	this study	quick change mutagenesis
M2.Y.F	pcDNA3.1	accompanying study	restriction ligation
AVI.M2.Y.F	pcDNA3.1	this study	overlap PCR / restriction ligation	AVI.M2.Y.F fwd KpnI	AGCTTGGTACCATGggtctgaatgatatctttgaagctcagaagattgaatggcatgaaAGTAATCTAACCGAGGTCGAAACG
				AVI.M2.Y.F rev XhoI	tagtcctcgagCTCCAGCTCTATGCTGACAAAATG
AVI.M2.NYCY.F	pcDNA3.1	this study	restriction ligation	AVI.M2.Y.F fwd KpnI	AGCTTGGTACCATGggtctgaatgatatctttgaagctcagaagattgaatggcatgaaAGTAATCTAACCGAGGTCGAAACG
				AVI.M2.NYCY.F rev XhoI	TAGTCCTCGAGGGTCCCGTTCTCCAGCTCTATGCTGACAAAATG
AVI.M2.-Y.F	pcDNA3.2	this study	quick change mutagenesis	AVI.M2.-Y.F fwd QC	gaagattgaatggcatgaaAGTCTTCTAACCGAGGTCGAAACGCC
				AVI.M2.-Y.F rev QC	GGCGTTTCGACCTCGGTTAGAAGACTttcatgccattcaatcttc
AVI.M2-AHmut.Y.F	pcDNA3.1	this study	overlap PCR / restriction ligation	AVI.M2-AHmut.Y.F fwd QC	GCCGCTAAATGCGCCGCTCGTCGCGCCAAATACGGACTGAAAGGAGGG
				AVI.M2-AHmut.Y.F rev QC	GGCGCGACGAGCGGCGCATTTAGCGGCAAGACGATCAAGAATCCACAATG
AVI.M2-C50S.Y.F	pcDNA3.1	this study	quick change mutagenesis	AVI.M2-C50S.Y.F fwd QC	CTTGATCGTCTTTTTTTCAAATCCATTTACCGTCGCTTTAAATAC
				AVI.M2-C50S.Y.F rev QC	GTATTTAAAGCGACGGTAAATGGATTTGAAAAAAAGACGATCAAG
V5.birA.NES	pcDNA3.1	this study	restriction ligation	V5.birA.NES fwd NheI	gcaccgctagcAAGGACAACACCGTGCCCCTGAAGC
				V5.birA.NES rev XhoI	gcatgctcgagctagtccagggtcaggcgctccaggggaggcagACCGGTCTCTGCGCTTCTCAGGGAGATTTC
